# SARS-CoV-2 receptor binding mutations and antibody mediated immunity

**DOI:** 10.1101/2021.01.25.427846

**Authors:** Marios Mejdani, Kiana Haddadi, Chester Pham, Radhakrishnan Mahadevan

**Affiliations:** Department of Chemical Engineering and Applied Chemistry, University of Toronto, 200 College Street, Toronto, ON, Canada M5S 3E5; Institute of Biomedical Engineering, University of Toronto, 164 College Street, Toronto, ON, M5S 3G9

**Keywords:** COVID-19, SARS-CoV-2, Bioinformatics, Receptor Binding Domain, Mutations, Antigenic evolution

## Abstract

SARS-CoV-2 mutations can impact infectivity, viral load, and overall morbidity/mortality during infection. In this analysis, we look at the mutational landscape of the SARS-CoV-2 receptor binding domain, a structure that is antigenic and allows for viral binding to the host. We analyze 104193 GISAID sequences acquired on October 15^th^, 2020 with a majority of sequences (96%) containing point mutations. We report high frequency mutations with improved binding affinity to ACE2 including S477N, N439K, V367F, and N501Y and address the potential impact of RBD mutations on antibody binding. The high frequency S477N mutation is present in 6.7% of all SARS-CoV-2 sequences, co-occurs with D614G, and is currently present in 14 countries. To address RBD-antibody interactions we take a subset of human derived antibodies and define their interacting residues using PDBsum. Our analysis shows that adaptive immunity against SARS-CoV-2 enlists broad coverage of the RBD suggesting that antibody mediated immunity should be sufficient to resolve infection in the presence of RBD point mutations that conserve structure.
