## Supplementary material for "SARS-CoV-2 receptor binding mutations and antibody mediated immunity": RBD-ACE2 affinity data

### Sheet: Ordered by frequency
Legend		Mutation	Count	Frequency of mutation of total sequences (%)	Deep Mutational Scanning Binding Affinity	site_RBD	site_SARS2	wildtype	mutant	mutation	mutation_RBD	bind_lib1	bind_lib2	bind_avg	expr_lib1	expr_lib2	expr_avg
Increased Affinity		S477N	6974	6.69335	0.06	147	477	S	N	S477N	S147N	0.02	0.09	0.06	0.02	0.1	0.06
Similar Affinity		N439K	629	0.603687	0.04	109	439	N	K	N439K	N109K	0.11	-0.02	0.04	-0.33	-0.36	-0.35
Decreased Affinity		A520S	84	0.0806196	-0.04	190	520	A	S	A520S	A190S	-0.04	-0.04	-0.04	-0.06	-0.05	-0.05
* Residues at RBD-ACE2 interface		V382L	69	0.0662233	-0.05	52	382	V	L	V382L	V52L	-0.05	-0.04	-0.05	-0.28	-0.22	-0.25
Data from PMID (32841599): Columns F - R		A522V	68	0.0652635	-0.03	192	522	A	V	A522V	A192V	0.03	-0.09	-0.03	-0.02	-0.12	-0.07
		A344S	64	0.0614245	-0.14	14	344	A	S	A344S	A14S	-0.15	-0.13	-0.14	-0.59	-0.64	-0.62
		T478I	63	0.0604647	-0.04	148	478	T	I	T478I	T148I	-0.05	-0.02	-0.04	-0.14	-0.18	-0.16
		P479S	60	0.0575854	-0.03	149	479	P	S	P479S	P149S	-0.01	-0.05	-0.03	-0.17	-0.23	-0.2
		P330S	55	0.0527867	No Info
		V367F	54	0.0518269	0.07	37	367	V	F	V367F	V37F	0.02	0.13	0.07	NA	0.74	0.74
	*	N501Y	49	0.0470281	0.24	171	501	N	Y	N501Y	N171Y	0.09	0.38	0.24	-0.06	-0.22	-0.14
		A522S	47	0.0451086	-0.03	192	522	A	S	A522S	A192S	-0.02	-0.04	-0.03	-0.02	-0.01	-0.01
		V483A	44	0.0422293	-0.03	153	483	V	A	V483A	V153A	0	-0.05	-0.03	0.01	0.17	0.09
		S477I	36	0.0345513	-0.06	147	477	S	I	S477I	S147I	0	-0.11	-0.06	-0.21	-0.25	-0.23
		P384L	34	0.0326318	0.01	54	384	P	L	P384L	P54L	-0.02	0.04	0.01	-0.03	-0.04	-0.03
		V341I	32	0.0307122	0.02	11	341	V	I	V341I	V11I	0.03	0.01	0.02	0.09	0.33	0.21
		S494P	31	0.0297525	0	164	494	S	P	S494P	S164P	-0.05	0.06	0	-0.02	-0.02	-0.02
		V483F	25	0.0239939	-0.03	153	483	V	A	V483A	V153A	0	-0.05	-0.03	0.01	0.17	0.09
		S459Y	24	0.0230342	-0.09	129	459	S	Y	S459Y	S129Y	-0.07	-0.11	-0.09	-0.61	-0.63	-0.62
	*	L455F	23	0.0220744	-0.19	125	455	L	F	L455F	L125F	-0.16	-0.22	-0.19	-0.05	-0.05	-0.05
		G485R	23	0.0220744	-0.18	155	485	G	R	G485R	G155R	-0.14	-0.23	-0.18	-0.44	-0.64	-0.54
	*	G446V	21	0.0201549	-0.27	116	446	G	V	G446V	G116V	-0.26	-0.28	-0.27	-0.46	-0.5	-0.48
	*	G476S	19	0.0182354	-0.02	146	476	G	S	G476S	G146S	-0.02	-0.03	-0.02	-0.05	-0.07	-0.06
		N370S	17	0.0163159	-0.02	40	370	N	S	N370S	N40S	0.03	-0.07	-0.02	-0.19	-0.14	-0.17
		R408I	14	0.0134366	-0.09	78	408	R	I	R408I	R78I	-0.06	-0.13	-0.09	-0.68	-0.24	-0.46
		S477R	14	0.0134366	-0.03	147	477	S	R	S477R	S147R	-0.01	-0.05	-0.03	-0.09	-0.14	-0.12
		A348S	13	0.0124768	0.01	18	348	A	S	A348S	A18S	0	0.02	0.01	-0.11	-0.24	-0.17
		A411S	13	0.0124768	-0.14	81	411	A	S	A411S	A81S	-0.11	-0.17	-0.14	-0.68	-0.78	-0.73
		A475V	12	0.0115171	-0.14	145	475	A	V	A475V	A145V	-0.11	-0.17	-0.14	-0.1	-0.32	-0.21
		R403K	12	0.0115171	-0.06	73	403	R	K	R403K	R73K	-0.06	-0.07	-0.06	-0.29	-0.28	-0.29
		T385I	12	0.0115171	-0.04	55	385	T	I	T385I	T55I	-0.03	-0.05	-0.04	-0.18	-0.36	-0.27
		N481D	12	0.0115171	-0.07	151	481	N	D	N481D	N151D	-0.06	-0.08	-0.07	-0.11	-0.05	-0.08
		S373L	11	0.0105573	-0.02	43	373	S	L	S373L	S43L	0	-0.04	-0.02	-0.06	-0.01	-0.03
	*	E484K	11	0.0105573	0.06	154	484	E	K	E484K	E154K	0.09	0.03	0.06	-0.13	-0.08	-0.1
		N440K	11	0.0105573	0.07	110	440	N	K	N440K	N110K	0.05	0.09	0.07	0.07	-0.31	-0.12
		Y508H	11	0.0105573	0.07	178	508	Y	H	Y508H	Y178H	0.1	0.05	0.07	0.13	0.14	0.14
		P521R	11	0.0105573	-0.01	191	521	P	R	P521R	P191R	0.02	-0.04	-0.01	-0.04	-0.28	-0.16
		P384S	11	0.0105573	-0.09	54	384	P	S	P384S	P54S	-0.08	-0.1	-0.09	-0.41	-0.36	-0.38
	*	F486L	11	0.0105573	-0.47	156	486	F	L	F486L	F156L	-0.41	-0.54	-0.47	0.06	0.01	0.03
		A352S	10	0.00959757	-0.06	22	352	A	S	A352S	A22S	-0.03	-0.08	-0.06	-0.33	-0.19	-0.26
		R346K	9	0.00863782	-0.01	16	346	R	K	R346K	R16K	-0.04	0.02	-0.01	0.12	0.12	0.12
		S359N	9	0.00863782	0.04	29	359	S	N	S359N	S29N	0.1	-0.02	0.04	0.04	-0.11	-0.03
		I468T	8	0.00767806	-0.14	138	468	I	T	I468T	I138T	-0.27	0	-0.14	0.2	0.14	0.17
		P521S	8	0.00767806	-0.01	191	521	P	R	P521R	P191R	0.02	-0.04	-0.01	-0.04	-0.28	-0.16
		T470A	8	0.00767806	-0.04	140	470	T	A	T470A	T140A	-0.08	0	-0.04	-0.23	-0.26	-0.25
		P463S	8	0.00767806	-0.2	133	463	P	S	P463S	P133S	-0.17	-0.23	-0.2	-1.16	-0.95	-1.06
	*	Y505W	8	0.00767806	0.13	175	505	Y	W	Y505W	Y175W	0.12	0.14	0.13	-0.03	-0.04	-0.04
		Q506K	8	0.00767806	-1.46	176	506	Q	K	Q506K	Q176K	-1.36	-1.55	-1.46	-1.72	-1.65	-1.69
		N354D	7	0.0067183	-0.04	24	354	N	D	N354D	N24D	-0.09	0.01	-0.04	0.03	0.23	0.13
		F490S	7	0.0067183	0	160	490	F	S	F490S	F160S	0.02	-0.02	0	-0.07	-0.12	-0.1
	*	E484Q	7	0.0067183	0.03	154	484	E	Q	E484Q	E154Q	0.03	0.03	0.03	-0.17	0.01	-0.08
		N354S	7	0.0067183	0.04	24	354	N	S	N354S	N24S	0.04	0.05	0.04	0.26	0.09	0.17
		V367I	7	0.0067183	-0.03	37	367	V	I	V367I	V37I	-0.01	-0.04	-0.03	0.06	0.17	0.12
	*	Q493L	7	0.0067183	0.05	163	493	Q	L	Q493L	Q163L	0.06	0.05	0.05	-0.42	-0.47	-0.44
		K444N	6	0.00575854
		I468V	6	0.00575854
		Q414R	6	0.00575854
		K444R	6	0.00575854
		L452M	6	0.00575854
		F490L	5	0.00479879
	*	K417N	5	0.00479879	-0.45	87	417	K	N	K417N	K87N	-0.43	-0.48	-0.45	0.14	0.06	0.1
		V367L	4	0.00383903
		R357K	4	0.00383903
		I402V	4	0.00383903
		N334K	4	0.00383903
		Q414K	4	0.00383903
		F338L	4	0.00383903
		S371P	4	0.00383903
		P330A	3	0.00287927
		S494L	3	0.00287927
		S477G	3	0.00287927
		L518I	3	0.00287927
		A344T	3	0.00287927
		I472V	3	0.00287927
		G339D	3	0.00287927
		E340K	3	0.00287927
		E406Q	3	0.00287927
		A520V	3	0.00287927
		T478K	3	0.00287927
		D427Y	3	0.00287927
		N450K	3	0.00287927
		L335F	3	0.00287927
		E471Q	3	0.00287927
		P330L	3	0.00287927
		P337S	3	0.00287927
		A435S	3	0.00287927
	*	E484D	3	0.00287927	-0.38	154	484	E	D	E484D	E154D	-0.34	-0.43	-0.38	-0.13	-0.25	-0.19
		Q493*	3	0.00287927
		G482S	3	0.00287927
		N354K	3	0.00287927
	*	Y453F	3	0.00287927	0.25	123	453	Y	F	Y453F	Y123F	0.19	0.31	0.25	-0.13	-0.04	-0.08
		A522G	3	0.00287927
	*	G446S	2	0.00191951	-0.2	116	446	G	S	G446S	G116S	-0.19	-0.22	-0.2	-0.25	-0.55	-0.4
		H519Q	2	0.00191951
		E516Q	2	0.00191951
		L452R	2	0.00191951
		V445I	2	0.00191951
		K378N	2	0.00191951
		A522P	2	0.00191951
		L513F	2	0.00191951
		L452Q	2	0.00191951
		V483I	2	0.00191951
		V362F	2	0.00191951
		S514F	2	0.00191951
		N450D	2	0.00191951
		E471G	2	0.00191951
		N501T	2	0.00191951
		R346T	2	0.00191951
		A419S	2	0.00191951
	*	E484A	2	0.00191951	-0.07	154	484	E	A	E484A	E154A	-0.01	-0.12	-0.07	-0.1	-0.35	-0.23
		I468L	2	0.00191951
		A348T	2	0.00191951
		R408K	2	0.00191951
	*	F456L	2	0.00191951	-0.11	126	456	F	L	F456L	F126L	-0.05	-0.18	-0.11	-0.4	-0.58	-0.49
		V395I	2	0.00191951
		R408T	2	0.00191951
		T478A	2	0.00191951
		V503F	2	0.00191951
		T376I	2	0.00191951
		W353R	1	0.000959757
		T523N	1	0.000959757
		A344V	1	0.000959757
		D467V	1	0.000959757
		I468F	1	0.000959757
		P491R	1	0.000959757
		S459F	1	0.000959757
		H519P	1	0.000959757
		V407I	1	0.000959757
		P426T	1	0.000959757
		L441F	1	0.000959757
		P499H	1	0.000959757
		T430I	1	0.000959757
		G404C	1	0.000959757
	*	Q493R	1	0.000959757	-0.09	163	493	Q	R	Q493R	Q163R	-0.08	-0.11	-0.09	-0.09	-0.02	-0.06
	*	G476A	1	0.000959757	-0.26	146	476	G	A	G476A	G146A	-0.37	-0.15	-0.26	-0.34	-0.28	-0.31
		S375P	1	0.000959757
		N440T	1	0.000959757
		N460T	1	0.000959757
		S477T	1	0.000959757
		G485S	1	0.000959757
		T385N	1	0.000959757
	*	Y473F	1	0.000959757	-0.16	143	473	Y	F	Y473F	Y143F	-0.11	-0.21	-0.16	-0.16	-0.03	-0.1
		R403S	1	0.000959757
		D364N	1	0.000959757
		V445A	1	0.000959757
		V483L	1	0.000959757
		A352V	1	0.000959757
	*	G476F	1	0.000959757	-1.22	146	476	G	F	G476F	G146F	-1.11	-1.33	-1.22	-1.88	-1.41	-1.64
		V382E	1	0.000959757
		C379F	1	0.000959757
		S494A	1	0.000959757
		T393P	1	0.000959757
		Q409E	1	0.000959757
		R509K	1	0.000959757
		V510L	1	0.000959757
		K458N	1	0.000959757
		T470N	1	0.000959757
		E471D	1	0.000959757
		C432*	1	0.000959757
		I434K	1	0.000959757
	*	K417R	1	0.000959757	-0.17	87	417	K	R	K417R	K87R	-0.18	-0.15	-0.17	0.08	0.08	0.08
		T415S	1	0.000959757
		Q414*	1	0.000959757
		R408*	1	0.000959757
		R408G	1	0.000959757
		S469A	1	0.000959757
		V445F	1	0.000959757
		E406D	1	0.000959757
		T345I	1	0.000959757
		K462N	1	0.000959757
		Q414P	1	0.000959757
		A372V	1	0.000959757
		K378R	1	0.000959757
		D364Y	1	0.000959757
		D427N	1	0.000959757
		S469P	1	0.000959757
		E465*	1	0.000959757
		P499R	1	0.000959757
		P521T	1	0.000959757
		G413V	1	0.000959757
		G504D	1	0.000959757
	*	Y449F	1	0.000959757	-1.08	119	449	Y	F	Y449F	Y119F	-1.01	-1.15	-1.08	-0.08	0.02	-0.03
		K356R	1	0.000959757
		V407A	1	0.000959757
		G413R	1	0.000959757
		L441I	1	0.000959757
		R457K	1	0.000959757
		I418V	1	0.000959757
		P479L	1	0.000959757
		N460S	1	0.000959757
		T385A	1	0.000959757
		Y495S	1	0.000959757
		S349F	1	0.000959757
		L517F	1	0.000959757
		C480F	1	0.000959757
		F456*	1	0.000959757
		T345S	1	0.000959757
		Y365S	1	0.000959757
		I402F	1	0.000959757
		C361T	1	0.000959757
		Y396F	1	0.000959757
		N370K	1	0.000959757
		F374L	1	0.000959757
		C432F	1	0.000959757

### Sheet: Ordered by affinity
Legend		Mutation	Count	Frequency of mutation of total sequences (%)	Deep Mutational Scanning Binding Affinity	site_RBD	site_SARS2	wildtype	mutant	mutation	mutation_RBD	bind_lib1	bind_lib2	bind_avg	expr_lib1	expr_lib2	expr_avg
Increased Affinity	*	Y453F	3	0.00287927	0.25	123	453	Y	F	Y453F	Y123F	0.19	0.31	0.25	-0.13	-0.04	-0.08
Similar Affinity	*	N501Y	49	0.0470281	0.24	171	501	N	Y	N501Y	N171Y	0.09	0.38	0.24	-0.06	-0.22	-0.14
Decreased Affinity	*	Y505W	8	0.00767806	0.13	175	505	Y	W	Y505W	Y175W	0.12	0.14	0.13	-0.03	-0.04	-0.04
* Residues at RBD-ACE2 interface		V367F	54	0.0518269	0.07	37	367	V	F	V367F	V37F	0.02	0.13	0.07	NA	0.74	0.74
Data from PMID (32841599): Columns F - R		N440K	11	0.0105573	0.07	110	440	N	K	N440K	N110K	0.05	0.09	0.07	0.07	-0.31	-0.12
		Y508H	11	0.0105573	0.07	178	508	Y	H	Y508H	Y178H	0.1	0.05	0.07	0.13	0.14	0.14
		S477N	6974	6.69335	0.06	147	477	S	N	S477N	S147N	0.02	0.09	0.06	0.02	0.1	0.06
	*	E484K	11	0.0105573	0.06	154	484	E	K	E484K	E154K	0.09	0.03	0.06	-0.13	-0.08	-0.1
	*	Q493L	7	0.0067183	0.05	163	493	Q	L	Q493L	Q163L	0.06	0.05	0.05	-0.42	-0.47	-0.44
		N439K	629	0.603687	0.04	109	439	N	K	N439K	N109K	0.11	-0.02	0.04	-0.33	-0.36	-0.35
		S359N	9	0.00863782	0.04	29	359	S	N	S359N	S29N	0.1	-0.02	0.04	0.04	-0.11	-0.03
		N354S	7	0.0067183	0.04	24	354	N	S	N354S	N24S	0.04	0.05	0.04	0.26	0.09	0.17
	*	E484Q	7	0.0067183	0.03	154	484	E	Q	E484Q	E154Q	0.03	0.03	0.03	-0.17	0.01	-0.08
		V341I	32	0.0307122	0.02	11	341	V	I	V341I	V11I	0.03	0.01	0.02	0.09	0.33	0.21
		P384L	34	0.0326318	0.01	54	384	P	L	P384L	P54L	-0.02	0.04	0.01	-0.03	-0.04	-0.03
		A348S	13	0.0124768	0.01	18	348	A	S	A348S	A18S	0	0.02	0.01	-0.11	-0.24	-0.17
		S494P	31	0.0297525	0	164	494	S	P	S494P	S164P	-0.05	0.06	0	-0.02	-0.02	-0.02
		F490S	7	0.0067183	0	160	490	F	S	F490S	F160S	0.02	-0.02	0	-0.07	-0.12	-0.1
		P521R	11	0.0105573	-0.01	191	521	P	R	P521R	P191R	0.02	-0.04	-0.01	-0.04	-0.28	-0.16
		R346K	9	0.00863782	-0.01	16	346	R	K	R346K	R16K	-0.04	0.02	-0.01	0.12	0.12	0.12
		P521S	8	0.00767806	-0.01	191	521	P	R	P521R	P191R	0.02	-0.04	-0.01	-0.04	-0.28	-0.16
	*	G476S	19	0.0182354	-0.02	146	476	G	S	G476S	G146S	-0.02	-0.03	-0.02	-0.05	-0.07	-0.06
		N370S	17	0.0163159	-0.02	40	370	N	S	N370S	N40S	0.03	-0.07	-0.02	-0.19	-0.14	-0.17
		S373L	11	0.0105573	-0.02	43	373	S	L	S373L	S43L	0	-0.04	-0.02	-0.06	-0.01	-0.03
		A522V	68	0.0652635	-0.03	192	522	A	V	A522V	A192V	0.03	-0.09	-0.03	-0.02	-0.12	-0.07
		P479S	60	0.0575854	-0.03	149	479	P	S	P479S	P149S	-0.01	-0.05	-0.03	-0.17	-0.23	-0.2
		A522S	47	0.0451086	-0.03	192	522	A	S	A522S	A192S	-0.02	-0.04	-0.03	-0.02	-0.01	-0.01
		V483A	44	0.0422293	-0.03	153	483	V	A	V483A	V153A	0	-0.05	-0.03	0.01	0.17	0.09
		V483F	25	0.0239939	-0.03	153	483	V	A	V483A	V153A	0	-0.05	-0.03	0.01	0.17	0.09
		S477R	14	0.0134366	-0.03	147	477	S	R	S477R	S147R	-0.01	-0.05	-0.03	-0.09	-0.14	-0.12
		V367I	7	0.0067183	-0.03	37	367	V	I	V367I	V37I	-0.01	-0.04	-0.03	0.06	0.17	0.12
		A520S	84	0.0806196	-0.04	190	520	A	S	A520S	A190S	-0.04	-0.04	-0.04	-0.06	-0.05	-0.05
		T478I	63	0.0604647	-0.04	148	478	T	I	T478I	T148I	-0.05	-0.02	-0.04	-0.14	-0.18	-0.16
		T385I	12	0.0115171	-0.04	55	385	T	I	T385I	T55I	-0.03	-0.05	-0.04	-0.18	-0.36	-0.27
		T470A	8	0.00767806	-0.04	140	470	T	A	T470A	T140A	-0.08	0	-0.04	-0.23	-0.26	-0.25
		N354D	7	0.0067183	-0.04	24	354	N	D	N354D	N24D	-0.09	0.01	-0.04	0.03	0.23	0.13
		V382L	69	0.0662233	-0.05	52	382	V	L	V382L	V52L	-0.05	-0.04	-0.05	-0.28	-0.22	-0.25
		S477I	36	0.0345513	-0.06	147	477	S	I	S477I	S147I	0	-0.11	-0.06	-0.21	-0.25	-0.23
		R403K	12	0.0115171	-0.06	73	403	R	K	R403K	R73K	-0.06	-0.07	-0.06	-0.29	-0.28	-0.29
		A352S	10	0.00959757	-0.06	22	352	A	S	A352S	A22S	-0.03	-0.08	-0.06	-0.33	-0.19	-0.26
		N481D	12	0.0115171	-0.07	151	481	N	D	N481D	N151D	-0.06	-0.08	-0.07	-0.11	-0.05	-0.08
	*	E484A	2	0.00191951	-0.07	154	484	E	A	E484A	E154A	-0.01	-0.12	-0.07	-0.1	-0.35	-0.23
		S459Y	24	0.0230342	-0.09	129	459	S	Y	S459Y	S129Y	-0.07	-0.11	-0.09	-0.61	-0.63	-0.62
		R408I	14	0.0134366	-0.09	78	408	R	I	R408I	R78I	-0.06	-0.13	-0.09	-0.68	-0.24	-0.46
		P384S	11	0.0105573	-0.09	54	384	P	S	P384S	P54S	-0.08	-0.1	-0.09	-0.41	-0.36	-0.38
	*	Q493R	1	0.000959757	-0.09	163	493	Q	R	Q493R	Q163R	-0.08	-0.11	-0.09	-0.09	-0.02	-0.06
	*	F456L	2	0.00191951	-0.11	126	456	F	L	F456L	F126L	-0.05	-0.18	-0.11	-0.4	-0.58	-0.49
		A344S	64	0.0614245	-0.14	14	344	A	S	A344S	A14S	-0.15	-0.13	-0.14	-0.59	-0.64	-0.62
		A411S	13	0.0124768	-0.14	81	411	A	S	A411S	A81S	-0.11	-0.17	-0.14	-0.68	-0.78	-0.73
		A475V	12	0.0115171	-0.14	145	475	A	V	A475V	A145V	-0.11	-0.17	-0.14	-0.1	-0.32	-0.21
		I468T	8	0.00767806	-0.14	138	468	I	T	I468T	I138T	-0.27	0	-0.14	0.2	0.14	0.17
	*	Y473F	1	0.000959757	-0.16	143	473	Y	F	Y473F	Y143F	-0.11	-0.21	-0.16	-0.16	-0.03	-0.1
	*	K417R	1	0.000959757	-0.17	87	417	K	R	K417R	K87R	-0.18	-0.15	-0.17	0.08	0.08	0.08
		G485R	23	0.0220744	-0.18	155	485	G	R	G485R	G155R	-0.14	-0.23	-0.18	-0.44	-0.64	-0.54
	*	L455F	23	0.0220744	-0.19	125	455	L	F	L455F	L125F	-0.16	-0.22	-0.19	-0.05	-0.05	-0.05
		P463S	8	0.00767806	-0.2	133	463	P	S	P463S	P133S	-0.17	-0.23	-0.2	-1.16	-0.95	-1.06
	*	G446S	2	0.00191951	-0.2	116	446	G	S	G446S	G116S	-0.19	-0.22	-0.2	-0.25	-0.55	-0.4
	*	G476A	1	0.000959757	-0.26	146	476	G	A	G476A	G146A	-0.37	-0.15	-0.26	-0.34	-0.28	-0.31
	*	G446V	21	0.0201549	-0.27	116	446	G	V	G446V	G116V	-0.26	-0.28	-0.27	-0.46	-0.5	-0.48
	*	E484D	3	0.00287927	-0.38	154	484	E	D	E484D	E154D	-0.34	-0.43	-0.38	-0.13	-0.25	-0.19
	*	K417N	5	0.00479879	-0.45	87	417	K	N	K417N	K87N	-0.43	-0.48	-0.45	0.14	0.06	0.1
	*	F486L	11	0.0105573	-0.47	156	486	F	L	F486L	F156L	-0.41	-0.54	-0.47	0.06	0.01	0.03
	*	Y449F	1	0.000959757	-1.08	119	449	Y	F	Y449F	Y119F	-1.01	-1.15	-1.08	-0.08	0.02	-0.03
	*	G476F	1	0.000959757	-1.22	146	476	G	F	G476F	G146F	-1.11	-1.33	-1.22	-1.88	-1.41	-1.64
		Q506K	8	0.00767806	-1.46	176	506	Q	K	Q506K	Q176K	-1.36	-1.55	-1.46	-1.72	-1.65	-1.69
